# Individual bat viromes reveal the co-infection, spillover and emergence risk of potential zoonotic viruses

**DOI:** 10.1101/2022.11.23.517609

**Authors:** Jing Wang, Yuan-fei Pan, Li-fen Yang, Wei-hong Yang, Chu-ming Luo, Juan Wang, Guo-peng Kuang, Wei-chen Wu, Qin-yu Gou, Gen-yang Xin, Bo Li, Huan-le Luo, Yao-qing Chen, Yue-long Shu, Deyin Guo, Zi-Hou Gao, Guodong Liang, Jun Li, Edward C. Holmes, Yun Feng, Mang Shi

## Abstract

Bats are reservoir hosts for many zoonotic viruses. Despite this, relatively little is known about the diversity and abundance of viruses within bats at the level of individual animals, and hence the frequency of virus co-infection and inter-species transmission. Using an unbiased meta-transcriptomics approach we characterised the mammalian associated viruses present in 149 individual bats sampled from Yunnan province, China. This revealed a high frequency of virus co-infection and species spillover among the animals studied, with 12 viruses shared among different bat species, which in turn facilitates virus recombination and reassortment. Of note, we identified five viral species that are likely to be pathogenic to humans or livestock, including a novel recombinant SARS-like coronavirus that is closely related to both SARS-CoV-2 and SARS-CoV, with only five amino acid differences between its receptor-binding domain sequence and that of the earliest sequences of SARS-CoV-2. Functional analysis predicts that this recombinant coronavirus can utilize the human ACE2 receptor such that it is likely to be of high zoonotic risk. Our study highlights the common occurrence of inter-species transmission and co-infection of bat viruses, as well as their implications for virus emergence.
