## Supplementary tables S1 for "Individual bat viromes reveal the co-infection, spillover and emergence risk of potential zoonotic viruses"

lib_id	species	genus	family	year	sample_site	clean_reads	norRNA_reads
S17BSBatR15	Aselliscus stoliczkanus	Aselliscus	Hipposideridae	2017	BS	68880512	44506938
S17BSBatR16	Aselliscus stoliczkanus	Aselliscus	Hipposideridae	2017	BS	75999644	34192819
S17BSBatR48	Aselliscus stoliczkanus	Aselliscus	Hipposideridae	2017	BS	71871898	33072042
S17BSBatR06	Aselliscus stoliczkanus	Aselliscus	Hipposideridae	2017	BS	74929166	27267536
S17BSBatR07	Aselliscus stoliczkanus	Aselliscus	Hipposideridae	2017	BS	96947200	34805448
S17BSBatR08	Aselliscus stoliczkanus	Aselliscus	Hipposideridae	2017	BS	91702380	51779185
S15BSBatR02	Aselliscus stoliczkanus	Aselliscus	Hipposideridae	2015	BS	70860150	54619603
S15BSBatR03	Aselliscus stoliczkanus	Aselliscus	Hipposideridae	2015	BS	72453364	50879141
S17BSBatR41	Aselliscus stoliczkanus	Aselliscus	Hipposideridae	2017	BS	80656886	59747842
S17BSBatR42	Aselliscus stoliczkanus	Aselliscus	Hipposideridae	2017	BS	66525248	26985400
S17BSBatR43	Aselliscus stoliczkanus	Aselliscus	Hipposideridae	2017	BS	93421078	70656412
S17BSBatR44	Aselliscus stoliczkanus	Aselliscus	Hipposideridae	2017	BS	69262522	28294702
S17BSBatR45	Aselliscus stoliczkanus	Aselliscus	Hipposideridae	2017	BS	90277278	18371471
S17BSBatR46	Aselliscus stoliczkanus	Aselliscus	Hipposideridae	2017	BS	65986080	19538297
S17BSBatR47	Aselliscus stoliczkanus	Aselliscus	Hipposideridae	2017	BS	84954490	33231584
S17BSBatR49	Aselliscus stoliczkanus	Aselliscus	Hipposideridae	2017	BS	93813908	44028166
S15BSBatR07	Aselliscus stoliczkanus	Aselliscus	Hipposideridae	2015	BS	75906002	41793266
S15BSBatR08	Aselliscus stoliczkanus	Aselliscus	Hipposideridae	2015	BS	85418074	62171363
S15BSBatR09	Aselliscus stoliczkanus	Aselliscus	Hipposideridae	2015	BS	81566458	58015712
S17BSBatR17	Aselliscus stoliczkanus	Aselliscus	Hipposideridae	2017	BS	82798246	28358352
S17BSBatR18	Aselliscus stoliczkanus	Aselliscus	Hipposideridae	2017	BS	68499666	41435388
S17BSBatR19	Aselliscus stoliczkanus	Aselliscus	Hipposideridae	2017	BS	86115436	46209043
S17BSBatR20	Aselliscus stoliczkanus	Aselliscus	Hipposideridae	2017	BS	93076172	48944765
S17BSBatR04	Aselliscus stoliczkanus	Aselliscus	Hipposideridae	2017	BS	75987416	50810480
S17BSBatR31	Aselliscus stoliczkanus	Aselliscus	Hipposideridae	2017	BS	96054938	47400247
S17BSBatR33	Aselliscus stoliczkanus	Aselliscus	Hipposideridae	2017	BS	71969046	20304203
S17BSBatR34	Aselliscus stoliczkanus	Aselliscus	Hipposideridae	2017	BS	67853898	50560539
S17BSBatR35	Aselliscus stoliczkanus	Aselliscus	Hipposideridae	2017	BS	78930206	60628177
S17BSBatR36	Aselliscus stoliczkanus	Aselliscus	Hipposideridae	2017	BS	71511338	54127554
S17BSBatR37	Aselliscus stoliczkanus	Aselliscus	Hipposideridae	2017	BS	81524164	42966608
S17BSBatR38	Aselliscus stoliczkanus	Aselliscus	Hipposideridae	2017	BS	88633424	51078488
S17BSBatR39	Aselliscus stoliczkanus	Aselliscus	Hipposideridae	2017	BS	84276296	53346626
S17BSBatR50	Aselliscus stoliczkanus	Aselliscus	Hipposideridae	2017	BS	73817862	35687375
S17BSBatR09	Aselliscus stoliczkanus	Aselliscus	Hipposideridae	2017	BS	67861376	36100117
S17BSBatR10	Aselliscus stoliczkanus	Aselliscus	Hipposideridae	2017	BS	70281582	41017175
S17WDBatR05	Cynopterus sphinx	Cynopterus	Pteropodidae	2017	WD	73614966	56763613
S16WDBatR58	Cynopterus sphinx	Cynopterus	Pteropodidae	2016	WD	68808808	38117763
S17WDBatR04	Cynopterus sphinx	Cynopterus	Pteropodidae	2017	WD	67191458	42223044
S17WDBatR08	Cynopterus sphinx	Cynopterus	Pteropodidae	2017	WD	67293178	26546783
S17WDBatR03	Cynopterus sphinx	Cynopterus	Pteropodidae	2017	WD	67958666	41309320
S18WDBatR01	Cynopterus sphinx	Cynopterus	Pteropodidae	2018	WD	83891592	44088306
S17WDBatR06	Cynopterus sphinx	Cynopterus	Pteropodidae	2017	WD	70939608	35259402
S17WDBatR09	Cynopterus sphinx	Cynopterus	Pteropodidae	2017	WD	68646994	32378944
S16WDBatR60	Cynopterus sphinx	Cynopterus	Pteropodidae	2016	WD	67517154	38318585
S16WDBatR61	Eonycteris spelaea	Eonycteris	Pteropodidae	2016	WD	75078882	32106839
S18WDBatR02	Eonycteris spelaea	Eonycteris	Pteropodidae	2018	WD	74989214	30481633
S17BSBatR05	Hipposideros pomona	Hipposideros	Hipposideridae	2017	BS	71509188	15704666
S17BSBatR03	Hipposideros pomona	Hipposideros	Hipposideridae	2017	BS	68499306	34969863
S18LSBatR57	Hipposideros armiger	Hipposideros	Hipposideridae	2018	LS	65950060	47658214
S18LSBatR58	Hipposideros armiger	Hipposideros	Hipposideridae	2018	LS	68459604	56279452
S18LSBatR53	Hipposideros armiger	Hipposideros	Hipposideridae	2018	LS	67177820	48054491
S18LSBatR54	Hipposideros armiger	Hipposideros	Hipposideridae	2018	LS	68770812	38631306
S18LSBatR55	Hipposideros armiger	Hipposideros	Hipposideridae	2018	LS	71462950	34852173
S18LSBatR56	Hipposideros armiger	Hipposideros	Hipposideridae	2018	LS	67251454	51315508
S18LSBatR60	Hipposideros armiger	Hipposideros	Hipposideridae	2018	LS	71576454	53220809
S18LSBatR59	Hipposideros armiger	Hipposideros	Hipposideridae	2018	LS	69240450	55171410
S19MLBatR10	Hipposideros armiger	Hipposideros	Hipposideridae	2019	ML	76686836	49786405
S19MLBatR09	Hipposideros armiger	Hipposideros	Hipposideridae	2019	ML	78112840	29749427
S19MLBatR11	Hipposideros armiger	Hipposideros	Hipposideridae	2019	ML	66418404	31525709
S15ZKBatR23	Hipposideros larvatus	Hipposideros	Hipposideridae	2015	ZK	67487566	54870198
S15ZKBatR21	Hipposideros larvatus	Hipposideros	Hipposideridae	2015	ZK	83156356	59230411
S15ZKBatR22	Hipposideros larvatus	Hipposideros	Hipposideridae	2015	ZK	70537570	61027468
S15ZKBatR24	Hipposideros larvatus	Hipposideros	Hipposideridae	2015	ZK	77064058	59641649
S15ZKBatR25	Hipposideros larvatus	Hipposideros	Hipposideridae	2015	ZK	70955122	63091112
S15ZKBatR26	Hipposideros larvatus	Hipposideros	Hipposideridae	2015	ZK	71540842	60869301
S15ZKBatR27	Hipposideros larvatus	Hipposideros	Hipposideridae	2015	ZK	75954134	63685002
S15ZKBatR28	Hipposideros larvatus	Hipposideros	Hipposideridae	2015	ZK	77997366	61943057
S15ZKBatR29	Hipposideros larvatus	Hipposideros	Hipposideridae	2015	ZK	99891834	72052070
S15ZKBatR30	Hipposideros larvatus	Hipposideros	Hipposideridae	2015	ZK	74775210	35351897
S15ZKBatR11	Hipposideros larvatus	Hipposideros	Hipposideridae	2015	ZK	72762514	12105852
S15ZKBatR12	Hipposideros larvatus	Hipposideros	Hipposideridae	2015	ZK	66829092	58012754
S15ZKBatR13	Hipposideros larvatus	Hipposideros	Hipposideridae	2015	ZK	54362176	34078817
S18LSBatR81	Rhinolophus affinis	Rhinolophus	Rhinolophidae	2018	LS	49475970	20705771
S18LSBatR74	Rhinolophus macrotis	Rhinolophus	Rhinolophidae	2018	LS	60060528	24057082
S18LSBatR73	Rhinolophus macrotis	Rhinolophus	Rhinolophidae	2018	LS	55214320	15962511
S18LSBatR76	Rhinolophus pearsonii	Rhinolophus	Rhinolophidae	2018	LS	58997270	12254475
S18LSBatR78	Rhinolophus pearsonii	Rhinolophus	Rhinolophidae	2018	LS	49224150	7420822
S18CXBatR07	Rhinolophus marshalli	Rhinolophus	Rhinolophidae	2018	CX	69621878	11273318
S18CXBatR19	Rhinolophus marshalli	Rhinolophus	Rhinolophidae	2018	CX	114032864	96844036
S18CXBatR04	Rhinolophus marshalli	Rhinolophus	Rhinolophidae	2018	CX	71911444	59771830
S18CXBatR05	Rhinolophus marshalli	Rhinolophus	Rhinolophidae	2018	CX	68241790	27343221
S18CXBatR24	Rhinolophus marshalli	Rhinolophus	Rhinolophidae	2018	CX	105986932	10758449
S18CXBatR26	Rhinolophus marshalli	Rhinolophus	Rhinolophidae	2018	CX	119227912	101905175
S18CXBatR27	Rhinolophus marshalli	Rhinolophus	Rhinolophidae	2018	CX	112360722	18265891
S18CXBatR10	Rhinolophus pusillus	Rhinolophus	Rhinolophidae	2018	CX	63379146	28506295
S18CXBatR21	Rhinolophus pusillus	Rhinolophus	Rhinolophidae	2018	CX	102738744	10741787
S18CXBatR16	Rhinolophus pusillus	Rhinolophus	Rhinolophidae	2018	CX	88419254	54559586
S18CXBatR29	Rhinolophus pusillus	Rhinolophus	Rhinolophidae	2018	CX	109224196	18103956
S18CXBatR20	Rhinolophus pusillus	Rhinolophus	Rhinolophidae	2018	CX	166922022	131820413
S18CXBatR09	Rhinolophus pusillus	Rhinolophus	Rhinolophidae	2018	CX	99403952	47915468
S18CXBatR02	Rhinolophus pusillus	Rhinolophus	Rhinolophidae	2018	CX	67996538	48698414
S18CXBatR15	Rhinolophus pusillus	Rhinolophus	Rhinolophidae	2018	CX	131389928	11192628
S18CXBatR22	Rhinolophus pusillus	Rhinolophus	Rhinolophidae	2018	CX	108451686	42138869
S18CXBatR14-2	Rhinolophus pusillus	Rhinolophus	Rhinolophidae	2018	CX	107252068	37667832
S18CXBatR12	Rhinolophus pusillus	Rhinolophus	Rhinolophidae	2018	CX	104995860	40302452
S18CXBatR13	Rhinolophus pusillus	Rhinolophus	Rhinolophidae	2018	CX	113373346	10148950
S18CXBatR23	Rhinolophus pusillus	Rhinolophus	Rhinolophidae	2018	CX	113851188	7305986
S18CXBatR25	Rhinolophus pusillus	Rhinolophus	Rhinolophidae	2018	CX	113538678	81392657
S18CXBatR30	Rhinolophus pusillus	Rhinolophus	Rhinolophidae	2018	CX	115646716	6529464
S18CXBatR31	Rhinolophus pusillus	Rhinolophus	Rhinolophidae	2018	CX	100385808	45270117
S18CXBatR08	Rhinolophus stheno	Rhinolophus	Rhinolophidae	2018	CX	75384154	16447965
S18CXBatR18	Rhinolophus stheno	Rhinolophus	Rhinolophidae	2018	CX	117113098	88625344
S18CXBatR01	Rhinolophus stheno	Rhinolophus	Rhinolophidae	2018	CX	116256584	93201201
S18CXBatR03	Rhinolophus stheno	Rhinolophus	Rhinolophidae	2018	CX	67604788	54282166
S18CXBatR06	Rhinolophus stheno	Rhinolophus	Rhinolophidae	2018	CX	80760756	60095676
S18CXBatR28	Rhinolophus stheno	Rhinolophus	Rhinolophidae	2018	CX	113368756	71799955
S18CXBatR17-2	Rhinolophus stheno	Rhinolophus	Rhinolophidae	2018	CX	108287738	38124264
S18CXBatR11	Rhinolophus stheno	Rhinolophus	Rhinolophidae	2018	CX	126409550	19196122
S15BSBatR06	Rhinolophus stheno	Rhinolophus	Rhinolophidae	2015	BS	65314642	25746124
S15BSBatR05	Rhinolophus stheno	Rhinolophus	Rhinolophidae	2015	BS	65305160	18771296
S15BSBatR01	Rhinolophus stheno	Rhinolophus	Rhinolophidae	2015	BS	71119598	15944072
S15BSBatR04	Rhinolophus stheno	Rhinolophus	Rhinolophidae	2015	BS	64889926	24127736
S17BSBatR11	Rhinolophus thomasi	Rhinolophus	Rhinolophidae	2017	BS	65440252	38926950
S17BSBatR13	Rhinolophus thomasi	Rhinolophus	Rhinolophidae	2017	BS	67377824	46518061
S17BSBatR14	Rhinolophus thomasi	Rhinolophus	Rhinolophidae	2017	BS	65348384	33970555
S17BSBatR01	Rhinolophus thomasi	Rhinolophus	Rhinolophidae	2017	BS	58241216	39602737
S17BSBatR02	Rhinolophus thomasi	Rhinolophus	Rhinolophidae	2017	BS	66765760	43411641
S17BSBatR12	Rhinolophus thomasi	Rhinolophus	Rhinolophidae	2017	BS	74803632	28579849
S17BSBatR40	Rhinolophus thomasi	Rhinolophus	Rhinolophidae	2017	BS	73270944	44245627
S18LSBatR77	Rhinolophus thomasi	Rhinolophus	Rhinolophidae	2018	LS	56022704	30102862
S18LSBatR80	Rhinolophus thomasi	Rhinolophus	Rhinolophidae	2018	LS	44192582	28709370
S18LSBatR82	Rhinolophus thomasi	Rhinolophus	Rhinolophidae	2018	LS	47203674	23348871
S18LSBatR79	Rhinolophus thomasi	Rhinolophus	Rhinolophidae	2018	LS	52330550	23436743
S18LSBatR75	Rhinolophus thomasi	Rhinolophus	Rhinolophidae	2018	LS	54469990	17648763
S18LSBatR62	Rhinolophus thomasi	Rhinolophus	Rhinolophidae	2018	LS	73711364	58724419
S18LSBatR61	Rhinolophus thomasi	Rhinolophus	Rhinolophidae	2018	LS	77023514	26512424
S19MLBatR14	Rousettus amplexicaudatus	Rousettus	Pteropodidae	2019	ML	78082162	17863826
S19MLBatR12	Rousettus amplexicaudatus	Rousettus	Pteropodidae	2019	ML	98127700	47140492
S19MLBatR13	Rousettus amplexicaudatus	Rousettus	Pteropodidae	2019	ML	76305938	16738464
S19MLBatR15	Rousettus amplexicaudatus	Rousettus	Pteropodidae	2019	ML	75387638	31881753
S19MLBatR16	Rousettus amplexicaudatus	Rousettus	Pteropodidae	2019	ML	65162828	45542147
S17WDBatR01	Rousettus leschenaultii	Rousettus	Pteropodidae	2017	WD	72177110	51281139
S17WDBatR10	Rousettus leschenaultii	Rousettus	Pteropodidae	2017	WD	75110590	48582603
S16WDBatR55	Rousettus leschenaultii	Rousettus	Pteropodidae	2016	WD	78537748	54648732
S16WDBatR59	Rousettus leschenaultii	Rousettus	Pteropodidae	2016	WD	75013354	42808530
S17WDBatR02	Rousettus leschenaultii	Rousettus	Pteropodidae	2017	WD	66785654	45208328
S18WDBatR03	Rousettus leschenaultii	Rousettus	Pteropodidae	2018	WD	68894874	52781177
S18WDBatR04	Rousettus leschenaultii	Rousettus	Pteropodidae	2018	WD	75336460	52153071
S18WDBatR05	Rousettus leschenaultii	Rousettus	Pteropodidae	2018	WD	67836198	38900686
S18WDBatR06	Rousettus leschenaultii	Rousettus	Pteropodidae	2018	WD	98176992	63451329
S18WDBatR07	Rousettus leschenaultii	Rousettus	Pteropodidae	2018	WD	70884072	52972290
S18WDBatR08	Rousettus leschenaultii	Rousettus	Pteropodidae	2018	WD	64049926	8513037
S18WDBatR09	Rousettus leschenaultii	Rousettus	Pteropodidae	2018	WD	92628194	68038890
S18WDBatR10	Rousettus leschenaultii	Rousettus	Pteropodidae	2018	WD	66267308	49915815
S17WDBatR07	Rousettus leschenaultii	Rousettus	Pteropodidae	2017	WD	71526006	55738841
S16WDBatR56	Rousettus leschenaultii	Rousettus	Pteropodidae	2016	WD	68397658	53572725
S16WDBatR57	Rousettus leschenaultii	Rousettus	Pteropodidae	2016	WD	75851196	32004029
S16WDBatR62	Rousettus leschenaultii	Rousettus	Pteropodidae	2016	WD	67326708	57273260
S16WDBatR63	Rousettus leschenaultii	Rousettus	Pteropodidae	2016	WD	65393626	37310541
