## Supplementary tables S2 for "Individual bat viromes reveal the co-infection, spillover and emergence risk of potential zoonotic viruses"

virus_name	name_abbr	family	num_host_species	num_host_genus	virus_of_concern	Novel virus species	Blastx hit	Acesssion number	E value	Identity
Bat coronavirus HKU10	BtCoV-HKU10	Coronaviridae	2	2	No	No	Hipposideros bat coronavirus HKU10	AFU92121.1	0	98.99
Mammalian orthoreovirus	MRV	Reoviridae	4	3	Yes	No	Mammalian orthoreovirus	AXM44651.1	0	99.43
Rhinolophus bat coronavirus HKU2-like	BtCoV-HKU2-like	Coronaviridae	2	1	Yes	No	Rhinolophus bat coronavirus HKU2	ABB77049.1	7.00E-140	99.51
Rhinolophus ferrumequinum alphacoronavirus HuB-2013	BtCoV-HuB2013	Coronaviridae	1	1	No	No	Bat coronavirus	QBP43277.1	0	99.02
Rotavirus A type 1	RVA/type1	Reoviridae	5	2	Yes	No	Simian rotavirus A strain TUCH	B3F2X5.1	0	98.81
Rotavirus A type 2	RVA/type2	Reoviridae	1	1	No	No	Rotavirus A	ARB49202.1	0	90.91
Rotavirus A type 3	RVA/type3	Reoviridae	1	1	No	No	Rotavirus A	ARB49202.1	0	96.88
Rousettus bat coronavirus HKU9	BtCoV-HKU9	Coronaviridae	1	1	No	No	Bat coronavirus HKU9-5-2	ADM33565.1	0	99.34
Shanbavirus A	BShV	Picornaviridae	1	1	No	No	Bat picornavirus	AIF74257.1	0	98.46
Bat anellovirus BtSY1	BtAnV	Anelloviridae	1	1	No	Yes	Torque teno felis virus	QZE11920.1	5.00E-26	30.94
Bat astrovirus BtSY1	BtAstV1	Astroviridae	1	1	No	Yes	Bat astrovirus	QOR29562.1	0	61.81
Bat astrovirus BtSY2	BtAstV2	Astroviridae	1	1	No	Yes	Bat astrovirus Ha/Guangxi/LS11/2007	ACN88713.1	0	82.62
Bat astrovirus BtSY3	BtAstV3	Astroviridae	1	1	No	Yes	Bat astrovirus Ha/Guangxi/LS11/2007	ACN88713.1	0	81.3
Bat astrovirus BtSY4	BtAstV4	Astroviridae	1	1	No	Yes	Bat astrovirus Ha/Guangxi/LS11/2007	ACN88713.1	0	77.13
Bat astrovirus BtSY5	BtAstV5	Astroviridae	1	1	No	Yes	Bat astrovirus Ha/Guangxi/LS11/2007	ACN88713.1	0	79.55
Bat bocaparvovirus BtSY1	BtBoV	Parvoviridae	2	1	No	Yes	Rhinolophus sinicus bocaparvovirus	AOX47676.1	0	68.54
Bat circovirus BtSY1	BtCV	Cicoviridae	1	1	No	Yes	Bat associated circovirus 9	YP_009508628.1	0	78.46
Bat coronavirus BtSY1	BtCoV	Coronaviridae	1	1	No	No	Coronavirus BtRt-BetaCoV/GX2018	QDF43839.1	0	99.15
Bat mastadenovirus BtSY1	BtAdV1	Adenoviridae	1	1	No	Yes	Bat mastadenovirus B	QDA77076.1	0	55.87
Bat mastadenovirus BtSY2	BtAdV2	Adenoviridae	1	1	No	Yes	Equine adenovirus 1	ANG08548.1	0	65.43
Bat pararubulavirus BtSY1	BtPrV	Paramyxoviridae	1	1	No	Yes	Bat paramyxovirus	AIF74183.1	0	83.23
Bat parvovirus BtSY1	BtPaV1	Parvoviridae	1	1	No	Yes	Bat parvovirus	QRV11697.1	0	49.52
Bat parvovirus BtSY2	BtPaV2	Parvoviridae	1	1	No	Yes	Bat parvovirus	QRV11697.1	0	51.68
Bat parvovirus BtSY3	BtPaV3	Parvoviridae	1	1	No	Yes	Bat parvovirus	AIF74198.1	0	78.83
Bat picornavirus BtSY1	BtPiV1	Picornaviridae	2	1	No	Yes	Bat picornavirus 3	YP_004782204.1	0	55.95
Bat picornavirus BtSY2	BtPiV2	Picornaviridae	1	1	No	Yes	Teschovirus sp.	ART66861.1	0	64.93
Bat picornavirus BtSY3	BtPiV3	Picornaviridae	1	1	No	Yes	Bat picornavirus	AIF74257.1	0	58.21
Bat picornavirus BtSY4	BtPiV4	Picornaviridae	1	1	No	Yes	Bat picornavirus	AIF74257.1	0	54.24
Bat picornavirus BtSY5	BtPiV5	Picornaviridae	1	1	No	Yes	Canine picornavirus	AMX81410.1	0	67.72
Bat picornavirus BtSY6	BtPiV6	Picornaviridae	2	1	No	Yes	Bat picornavirus CUS8	QTE76071.1	0	54.82
Bat picornavirus BtSY7	BtPiV7	Picornaviridae	2	1	No	Yes	Bat picornavirus LMA6	QTE76069.1	0	54.48
Bat picornavirus BtSY8	BtPiV8	Picornaviridae	1	1	No	Yes	Bat picornavirus CUS8	QTE76071.1	0	51.16
Bat polyomavirus BtSY1	BtPyV	Polyomaviridae	2	1	No	No	Bat polyomavirus	AIF74274.1	0	99.64
Bat RVJ-like rotavirus BtSY1	BtRV1	Reoviridae	2	2	No	Yes	Rotavirus J	YP_010086029.1	0	74.48
Bat RVJ-like rotavirus BtSY2	BtRV2	Reoviridae	1	1	No	Yes	Rotavirus J	YP_010086029.1	0	67.69
Bat RVJ-like rotavirus BtSY3	BtRV3	Reoviridae	1	1	No	Yes	Rotavirus J	YP_010086029.1	0	68.97
Bat sapovirus BtSY1	BtSaV1	Caliciviridae	1	1	No	Yes	Bat sapovirus	YP_009345598.1	0	40.63
Bat sapovirus BtSY2	BtSaV2	Caliciviridae	1	1	No	Yes	Bat sapovirus	YP_009345598.1	0	59.09
Bat sapovirus BtSY3	BtSaV3	Caliciviridae	1	1	No	Yes	Bat sapovirus	YP_009345598.1	0	45.22
Bat SARS-like virus BtSY1	BtCoV-SARS-like1	Coronaviridae	2	1	Yes	No	BtRs-BetaCoV/GX2013	AIA62319.1	0	99.47
Bat SARS-like virus BtSY2	BtCoV-SARS-like2	Coronaviridae	2	1	Yes	No	Bat SARS-like coronavirus RsSHC014	AGZ48805.1	0	99.34
